# Barcoded Bulk QTL mapping reveals highly polygenic and epistatic architecture of complex traits in yeast

**DOI:** 10.1101/2021.09.08.459513

**Authors:** Alex N. Nguyen Ba, Katherine R. Lawrence, Artur Rego-Costa, Shreyas Gopalakrishnan, Daniel Temko, Franziska Michor, Michael M. Desai

**Affiliations:** Department of Organismic and Evolutionary Biology, Harvard University, Cambridge MA 02138; NSF-Simons Center for Mathematical and Statistical Analysis of Biology, Harvard University, Cambridge MA 02138; Quantitative Biology Initiative, Harvard University, Cambridge MA 02138; Department of Physics, Massachusetts Institute of Technology, Cambridge MA 02139; Department of Molecular and Cellular Biology, Harvard University, Cambridge, MA 02138; Department of Data Science, Dana-Farber Cancer Institute, Boston MA 02215; Department of Biostatistics, Harvard T.H. Chan School of Public Health, Boston MA 02115; Department of Stem Cell and Regenerative Biology, Harvard University, Cambridge MA 02138; Center for Cancer Evolution, Dana-Farber Cancer Institute, Boston MA 02215; The Ludwig Center at Harvard, Boston MA 02215; The Broad Institute of MIT and Harvard, Cambridge MA 02139; Department of Physics, Harvard University, Cambridge, MA 02138

**Keywords:** Quantitative trait loci, polygenic traits, pleiotropy, epistasis

## Abstract

Mapping the genetic basis of complex traits is critical to uncovering the biological mechanisms that underlie disease and other phenotypes. Genome-wide association studies (GWAS) in humans and quantitative trait locus (QTL) mapping in model organisms can now explain much of the observed heritability in many traits, allowing us to predict phenotype from genotype. However, constraints on power due to statistical confounders in large GWAS and smaller sample sizes in QTL studies still limit our ability to resolve numerous small-effect variants, map them to causal genes, identify pleiotropic effects across multiple traits, and infer non-additive interactions between loci (epistasis). Here, we introduce barcoded bulk quantitative trait locus (BB-QTL) mapping, which allows us to construct, genotype, and phenotype 100,000 offspring of a budding yeast cross, two orders of magnitude larger than the previous state of the art. We use this panel to map the genetic basis of eighteen complex traits, finding that the genetic architecture of these traits involves hundreds of small-effect loci densely spaced throughout the genome, many with widespread pleiotropic effects across multiple traits. Epistasis plays a central role, with thousands of interactions that provide insight into genetic networks. By dramatically increasing sample size, BB-QTL mapping demonstrates the potential of natural variants in high-powered QTL studies to reveal the highly polygenic, pleiotropic, and epistatic architecture of complex traits.

**Significance statement:** Understanding the genetic basis of important phenotypes is a central goal of genetics. However, the highly polygenic architectures of complex traits inferred by large-scale genome-wide association studies (GWAS) in humans stand in contrast to the results of quantitative trait locus (QTL) mapping studies in model organisms. Here, we use a barcoding approach to conduct QTL mapping in budding yeast at a scale two orders of magnitude larger than the previous state of the art. The resulting increase in power reveals the polygenic nature of complex traits in yeast, and offers insight into widespread patterns of pleiotropy and epistasis. Our data and analysis methods offer opportunities for future work in systems biology, and have implications for large-scale GWAS in human populations.
