## Supplementary Data 5 for "Barcoded Bulk QTL mapping reveals highly polygenic and epistatic architecture of complex traits in yeast"

### Sheet: Sheet1
GOID	TERM	CORRECTED_PVALUE	UNCORRECTED_PVALUE	NUM_LIST_ANNOTATIONS	LIST_SIZE	TOTAL_NUM_ANNOTATIONS	POPULATION_SIZE	FDR_RATE	EXPECTED_FALSE_POSITIVES	ANNOTATED_GENES
GO:0000981	RNA polymerase II transcription factor activity, sequence-specific DNA binding	2.58521e-05	6.73233e-08	30	382	127	4636	0	0	YAL051W, YOL108C, YDR096W, YIL056W, YBR239C, YBR083W, YOR337W, YOR172W, YJL103C, YIL101C, YGL209W, YBR150C, YKL112W, YLR278C, YJL056C, YER111C, YER169W, YER028C, YIL131C, YER109C, YLR256W, YGL035C, YGL013C, YMR070W, YBL103C, YDR207C, YOL089C, YLR131C, YHL027W, YML081W
GO:0140110	transcription regulator activity	6.6126e-05	1.72203e-07	42	382	223	4636	0	0	YBR083W, YIL056W, YKL109W, YNL199C, YOL108C, YKL112W, YIL101C, YGL209W, YOL051W, YCR084C, YBL103C, YLR256W, YER109C, YHR099W, YJL056C, YER111C, YHL027W, YOL089C, YDR207C, YLR131C, YBR239C, YDR443C, YDR096W, YAL051W, YLR278C, YMR112C, YBR150C, YJL103C, YOR172W, YOR337W, YMR070W, YGL035C, YGL013C, YIL131C, YCR081W, YOL148C, YER169W, YER028C, YBL052C, YML081W, YGL073W, YBR112C
GO:0000976	transcription regulatory region sequence-specific DNA binding	9.47316e-05	2.46697e-07	29	382	127	4636	0	0	YBL103C, YMR070W, YGL035C, YLR256W, YER109C, YIL131C, YAL001C, YER028C, YJL056C, YPL016W, YGL073W, YDR207C, YLR131C, YBR112C, YBR083W, YGR047C, YBR239C, YIL056W, YMR165C, YDR096W, YOL108C, YAL051W, YLR430W, YER164W, YLR399C, YKL112W, YCR042C, YGL209W, YJL103C
GO:0044212	transcription regulatory region DNA binding	0.000113329	2.95127e-07	29	382	128	4636	0	0	YGL073W, YLR131C, YDR207C, YBR112C, YPL016W, YAL001C, YER028C, YJL056C, YMR070W, YBL103C, YGL035C, YLR256W, YIL131C, YER109C, YGL209W, YJL103C, YER164W, YKL112W, YLR399C, YCR042C, YDR096W, YOL108C, YAL051W, YLR430W, YBR083W, YBR239C, YMR165C, YIL056W, YGR047C
GO:0003700	DNA binding transcription factor activity	0.000147697	3.84627e-07	31	382	144	4636	0	0	YBR239C, YIL056W, YBR083W, YDR096W, YOL108C, YAL051W, YLR278C, YKL112W, YBR150C, YIL101C, YGL209W, YOR172W, YOR337W, YJL103C, YBL103C, YMR070W, YER109C, YIL131C, YGL035C, YGL013C, YLR256W, YER111C, YJL056C, YER028C, YER169W, YML081W, YHL027W, YGL073W, YOL089C, YLR131C, YDR207C
GO:0001067	regulatory region nucleic acid binding	0.000161097	4.19524e-07	29	382	130	4636	0	0	YDR096W, YAL051W, YOL108C, YLR430W, YBR083W, YBR239C, YMR165C, YIL056W, YGR047C, YGL209W, YJL103C, YER164W, YLR399C, YKL112W, YCR042C, YAL001C, YER028C, YJL056C, YBL103C, YMR070W, YGL035C, YLR256W, YIL131C, YER109C, YGL073W, YDR207C, YLR131C, YBR112C, YPL016W
GO:0043565	sequence-specific DNA binding	0.000268796	6.99989e-07	41	382	226	4636	0	0	YJR046W, YAL001C, YER169W, YER028C, YMR070W, YIL131C, YGL035C, YGL073W, YBR112C, YNL220W, YML081W, YDR096W, YAL051W, YBR239C, YOR337W, YJL103C, YLR278C, YBR150C, YER111C, YJL056C, YBL103C, YBL054W, YER109C, YLR256W, YOL089C, YDR207C, YLR131C, YOR080W, YPL016W, YOL108C, YLR430W, YMR165C, YGR047C, YIL056W, YBR083W, YGL209W, YIL101C, YER164W, YKL112W, YLR399C, YCR042C
GO:0001227	transcriptional repressor activity, RNA polymerase II transcription regulatory region sequence-specific DNA binding	0.000416522	1.08469e-06	9	382	16	4636	0	0	YBR239C, YIL131C, YGL035C, YDR096W, YER028C, YER169W, YHL027W, YGL209W, YDR207C
GO:0003677	DNA binding	0.000453386	1.18069e-06	65	382	442	4636	0	0	YMR070W, YIL131C, YER169W, YML081W, YPR010C, YBR239C, YDR096W, YLR373C, YPL024W, YLR278C, YLR032W, YJL103C, YLR256W, YJL056C, YER111C, YKL011C, YOR080W, YPL016W, YHL027W, YCR066W, YLR131C, YKL109W, YBR083W, YER164W, YDL140C, YKL112W, YGL013C, YGL035C, YJR046W, YAL001C, YKL045W, YER028C, YLR403W, YNL220W, YBR087W, YGL073W, YBR112C, YER171W, YDL185W, YAL051W, YBR150C, YER161C, YOR341W, YOR172W, YOR…
GO:0043167	ion binding	0.000998622	2.60058e-06	143	382	1256	4636	0	0	YOL016C, YHR164C, YCR084C, YLR247C, YKR031C, YPL268W, YKL017C, YNL247W, YDR207C, YLR058C, YOL089C, YHR098C, YIL108W, YMR216C, YJL157C, YER036C, YPL270W, YLR134W, YJL057C, YJR126C, YGL209W, YGL035C, YOL154W, YER172C, YLR410W, YOR141C, YLR438W, YPR074C, YER125W, YLR389C, YPL015C, YJL130C, YER171W, YKL157W, YDL182W, YAL051W, YNL112W, YBR150C, YOR337W, YJL005W, YKL166C, YFR019W, YCL017C, YLR256W, YER…
GO:1990837	sequence-specific double-stranded DNA binding	0.00144917	3.77388e-06	32	382	167	4636	0	0	YJL103C, YDR096W, YAL051W, YBR239C, YGL073W, YBR112C, YNL220W, YAL001C, YJR046W, YER028C, YMR070W, YGL035C, YIL131C, YGL209W, YER164W, YLR399C, YCR042C, YKL112W, YLR430W, YOL108C, YBR083W, YGR047C, YIL056W, YMR165C, YLR131C, YDR207C, YPL016W, YOR080W, YJL056C, YBL103C, YLR256W, YER109C
GO:0000977	RNA polymerase II regulatory region sequence-specific DNA binding	0.00770894	2.00754e-05	21	382	95	4636	0	0	YOL108C, YAL051W, YDR096W, YBR083W, YIL056W, YBR239C, YJL103C, YGL209W, YKL112W, YER028C, YJL056C, YGL035C, YLR256W, YIL131C, YER109C, YMR070W, YBL103C, YDR207C, YLR131C, YBR112C, YGL073W
GO:0001012	RNA polymerase II regulatory region DNA binding	0.00770894	2.00754e-05	21	382	95	4636	0	0	YGL209W, YJL103C, YKL112W, YDR096W, YAL051W, YOL108C, YIL056W, YBR239C, YBR083W, YGL073W, YBR112C, YLR131C, YDR207C, YJL056C, YER028C, YMR070W, YBL103C, YER109C, YIL131C, YLR256W, YGL035C
