## Supplementary Data 6 for "Barcoded Bulk QTL mapping reveals highly polygenic and epistatic architecture of complex traits in yeast"

### Sheet: resampled_phenotypes
Phenotype	Total Variance	Overdispersion	Error Variance Fraction	Variance Explained (GREML)	Genotype Uncertainty (GREML)	Adjusted Variance Explained (GREML)	Variance Explained (QTL Model)	Genotype Uncertainty (QTL Model)	Adjusted Variance Explained (QTL Model)	Variance Explained (QTL Model with Epistasis)	Adjusted Variance Explained (QTL Model with Epistasis)	Error Variance Fraction of High-Coverage Test Set	Variance Explained on High-Coverage Test Set (QTL Model)	Neural-network Variance Explained	Adjusted Variance Explained (Neural-Network)
23C	0.00143744	3.39289	0.147111	0.544648	0.093934	0.601113	0.493061	0.0817197	0.536939	0.522735	0.569255	0.10961	0.631171	0.518448	0.564586
25C	0.00117505	2.83543	0.127706	0.556108	0.093934	0.613761	0.510181	0.0817197	0.555583	0.538113	0.586001	0.0907689	0.654684	0.523802	0.570417
27C	0.00118231	2.57574	0.130583	0.524738	0.093934	0.579139	0.506692	0.0817197	0.551783	0.545233	0.593754	0.0840806	0.652617	0.539573	0.587591
30C	0.00133131	3.5474	0.150749	0.52525	0.093934	0.579704	0.491204	0.0817197	0.534918	0.52125	0.567637	0.0999867	0.658044	0.525872	0.57267
33C	0.00228253	3.31218	0.139611	0.532389	0.093934	0.587583	0.501712	0.0817197	0.546361	0.527227	0.574146	0.0774371	0.665298	0.534173	0.58171
35C	0.00355793	3.90764	0.153006	0.475866	0.093934	0.525201	0.427068	0.0817197	0.465074	0.476892	0.519332	0.111334	0.538263	0.498706	0.543087
37C	0.00321715	3.31287	0.139464	0.472309	0.093934	0.521275	0.428438	0.0817197	0.466566	0.478635	0.52123	0.097031	0.545846	0.502268	0.546966
4NQO	0.00268517	8.31918	0.162072	0.487858	0.093934	0.538436	0.441671	0.0817197	0.480976	0.507956	0.55316	0.116105	0.551243	NA	N/A
cu	0.00188095	4.25955	0.200423	0.471835	0.093934	0.520751	0.449579	0.0817197	0.489588	0.474342	0.516555	0.121175	0.60094	0.484286	0.527384
eth	0.00494331	4.11785	0.165348	0.46295	0.093934	0.510945	0.469655	0.0817197	0.51145	0.491675	0.53543	0.113337	0.587575	0.502833	0.547581
gu	0.0129021	4.04593	0.17825	0.545763	0.093934	0.602344	0.43187	0.0817197	0.470303	0.461266	0.502315	0.13407	0.572	0.470937	0.512846
li	0.0106378	2.33436	0.134002	0.578493	0.093934	0.638467	0.498714	0.0817197	0.543096	0.52795	0.574933	0.106966	0.643586	0.539554	0.58757
mann	0.00210186	3.39031	0.172848	0.428848	0.093934	0.473307	0.436263	0.0817197	0.475086	0.481946	0.524836	0.104298	0.557317	0.49011	0.533726
mol	0.00299124	4.14748	0.101992	0.535683	0.093934	0.591219	0.486192	0.0817197	0.529459	0.545435	0.593974	0.0755487	0.634314	0.560281	0.610142
raff	0.00361108	2.16962	0.113917	0.583388	0.093934	0.643869	0.529925	0.0817197	0.577084	0.572181	0.623101	0.0766961	0.700346	0.568273	0.618845
sds	0.00250644	2.83757	0.171145	0.512653	0.093934	0.565801	0.48482	0.0817197	0.527965	0.523382	0.569959	0.111225	0.645693	0.521326	0.56772
suloc	0.00327408	3.1287	0.118271	0.525697	0.093934	0.580198	0.512453	0.0817197	0.558057	0.550003	0.598948	0.0947408	0.624993	0.559611	0.609412
ynb	0.00167883	8.95592	0.164994	0.358083	0.093934	0.395206	0.369611	0.0817197	0.402503	0.424239	0.461993	0.117327	0.500259	0.391223	0.426039

### Sheet: raw_phenotypes
Phenotype	Total Variance	Error Variance Fraction	Variance Explained (GREML)	Genotype Uncertainty (GREML)	Adjusted Variance Explained (GREML)	Variance Explained (QTL Model)	Genotype Uncertainty (QTL Model)	Adjusted Variance Explained (QTL Model)	Variance Explained (QTL Model with Epistasis)	Adjusted Variance Explained (QTL Model with Epistasis)	Neural-network Variance Explained	Adjusted Variance Explained (Neural-Network)
23C	0.001218	0.064408	0.628747	0.093934	0.69393	0.577034	0.0817197	0.628385	0.613233	0.667806	0.612653	0.667175
25C	0.00102582	0.0589536	0.629807	0.093934	0.6951	0.583824	0.0817197	0.63578	0.616755	0.671641	0.608343	0.662481
27C	0.00103383	0.0587832	0.603255	0.093934	0.665796	0.582132	0.0817197	0.633937	0.626453	0.682203	0.628911	0.684879
30C	0.00113006	0.0629789	0.615207	0.093934	0.678987	0.577002	0.0817197	0.62835	0.614087	0.668736	0.616987	0.671894
33C	0.00197196	0.057974	0.61779	0.093934	0.681838	0.579077	0.0817197	0.63061	0.609049	0.66325	0.625644	0.681321
35C	0.00300359	0.0651752	0.549271	0.093934	0.606215	0.505123	0.0817197	0.550075	0.563363	0.613498	0.576254	0.627536
37C	0.00277791	0.0623223	0.54148	0.093934	0.597616	0.496745	0.0817197	0.540951	0.557052	0.606625	0.578332	0.629799
4NQO	0.00224706	0.0401227	0.567853	0.093934	0.626724	0.525722	0.0817197	0.572507	0.606061	0.659996	N/A	N/A
cu	0.00150377	0.0699995	0.587115	0.093934	0.647983	0.557811	0.0817197	0.607452	0.589	0.641416	0.60204	0.655617
eth	0.00414118	0.072845	0.55335	0.093934	0.610717	0.56258	0.0817197	0.612645	0.588877	0.641282	0.598276	0.651518
gu	0.0105395	0.0677924	0.649484	0.093934	0.716818	0.524012	0.0817197	0.570645	0.562929	0.613025	0.573483	0.624519
li	0.00912471	0.0651441	0.666441	0.093934	0.735532	0.578318	0.0817197	0.629783	0.609265	0.663485	0.636881	0.693558
mann	0.00173859	0.0650698	0.514599	0.093934	0.567949	0.522206	0.0817197	0.568678	0.576755	0.628081	0.597245	0.650396
mol	0.00268518	0.0436181	0.582964	0.093934	0.643401	0.541578	0.0817197	0.589774	0.608435	0.662581	0.620081	0.675263
raff	0.00320676	0.0510622	0.64751	0.093934	0.714639	0.599229	0.0817197	0.652556	0.647194	0.704789	0.650362	0.70824
sds	0.00206988	0.0620258	0.614963	0.093934	0.678717	0.584412	0.0817197	0.63642	0.631035	0.687192	0.641378	0.698455
suloc	0.00290237	0.0457951	0.601542	0.093934	0.663906	0.579317	0.0817197	0.630872	0.623259	0.678724	0.632336	0.688609
ynb	0.00130833	0.15135	0.451424	0.093934	0.498225	0.438742	0.0817197	0.477787	0.503163	0.547941	0.499373	0.543813
