## Supplementary Data 7 for "Barcoded Bulk QTL mapping reveals highly polygenic and epistatic architecture of complex traits in yeast"

### Sheet: Sheet1
Phenotype	Reconstruction	Measured fitness	Predicted fitness under the additive-only model	Predicted fitness under the additive-plus-epistasis model	Sum of measured fitness of corresponding single-mutant reconstructions
23c	BUL2	0.00124565	0	0	NA
23c	HAP1	0.0130051	0.0186431	0.00595748	NA
23c	IRA2	-0.00648029	-0.00787528	-0.0147314	NA
23c	MKT1	-0.0043184	0.0339205	0.0102405	NA
23c	PHO84	0.0021729	0.0175705	-0.00124308	NA
23c	VPS70	-0.00393606	0	0	NA
30c	BUL2	-0.000279476	0.00420265	-0.00259726	NA
30c	HAP1	0.00925475	0.0192394	0.00173079	NA
30c	IRA2	-0.015849	-0.0108442	-0.0106377	NA
30c	MKT1	-0.00374907	0.0264368	0.010421	NA
30c	PHO84	-0.00332338	0.00656963	0.00253209	NA
30c	VPS70	-0.00122271	0.0126665	0.00107016	NA
37c	BUL2	0.00187137	0.0205078	-0.0103958	NA
37c	HAP1	0.00752212	0.0135941	0.00970244	NA
37c	IRA2	-0.0196505	-0.00943736	-0.0345256	NA
37c	MKT1	0.0329515	0.0466103	0.0245838	NA
37c	PHO84	0.0031004	0	0	NA
37c	VPS70	0.0114479	0.0233579	0.0229923	NA
cu	BUL2	0.000992666	0	0	NA
cu	HAP1	0.0130033	0.0167963	0.00341939	NA
cu	IRA2	-0.0223084	-0.0196144	-0.0108626	NA
cu	MKT1	0.000109283	0.0184485	0.00428103	NA
cu	PHO84	-0.00162356	0.00593381	0.000673758	NA
cu	VPS70	0.00469437	0.0171503	0.00508612	NA
eth	BUL2	0.012288	0	0	NA
eth	HAP1	0.0183655	0.0270098	0.0182478	NA
eth	IRA2	-0.0277961	-0.0376733	-0.0324761	NA
eth	MKT1	-0.0270519	0.0198539	-0.0116243	NA
eth	PHO84	-0.00547459	0	0	NA
eth	VPS70	-0.000612324	0	0	NA
gu	BUL2	-0.0173583	-0.0557666	-0.0365996	NA
gu	HAP1	0.0112841	-0.0416946	0.0152642	NA
gu	IRA2	-0.0129699	-0.0082345	-0.014024	NA
gu	MKT1	-0.0585016	0.0576552	0.0510238	NA
gu	PHO84	0.0437689	0.088954	0.0590872	NA
gu	VPS70	0.0040406	0	0	NA
li	BUL2	-0.00215874	0.00542077	0.0111023	NA
li	HAP1	0.0142782	0.0292218	0.0343766	NA
li	IRA2	-0.01567	-0.0106293	-0.00876852	NA
li	MKT1	-0.00353816	0.0148453	0.0287931	NA
li	PHO84	0.000771158	-0.012297	-0.000142648	NA
li	VPS70	0.000329824	0	0	NA
mann	BUL2	0.00355181	0	0	NA
mann	HAP1	0.016207	0.0210573	-0.00468045	NA
mann	IRA2	-0.0326054	-0.0253726	-0.0207853	NA
mann	MKT1	-0.0108565	-0.00416933	-0.0209989	NA
mann	PHO84	-0.000640294	0.00925626	0.00899814	NA
mann	VPS70	0.00276044	0.0126976	0.00119274	NA
raff	BUL2	-0.000727334	0.00851699	-0.00304289	NA
raff	HAP1	0.0126275	0	0	NA
raff	IRA2	-0.0246319	-0.0159143	-0.00481453	NA
raff	MKT1	0.0101499	0.0505966	0.00640483	NA
raff	PHO84	0.00438557	0.0140936	0.0130928	NA
raff	VPS70	0.0031939	0.0184522	0.0023246	NA
sds	BUL2	0.000698502	0	0	NA
sds	HAP1	0.0135206	0.0207834	-0.0102947	NA
sds	IRA2	-0.0209844	-0.0157384	-0.00567661	NA
sds	MKT1	-0.00812814	0.0279895	0.0152375	NA
sds	PHO84	0.00962468	0.0306015	0.0165081	NA
sds	VPS70	0.00580299	0.0216259	0.0107017	NA
suloc	BUL2	0.00365547	0.00358107	0.00527963	NA
suloc	HAP1	0.0105361	0.00991128	0.0303187	NA
suloc	IRA2	-0.0180501	0	0	NA
suloc	MKT1	-0.00550947	0	0	NA
suloc	PHO84	0.0120514	0.0302378	0.0120918	NA
suloc	VPS70	0.00148361	0.0284462	0.0197824	NA
23c	BUL2/IRA2	-0.0204779	-0.00787528	-0.0147314	-0.00523464
23c	BUL2/MKT1	-0.079247	0.0339205	0.0102405	-0.00307275
23c	BUL2/VPS70	-0.00662906	0	0	-0.00269041
23c	HAP1/BUL2	-0.0976254	0.0186431	0.00595748	0.0142507
23c	HAP1/IRA2	-0.00141357	0.0107678	-0.00605	0.00652476
23c	HAP1/MKT1	-0.00207529	0.0525636	0.0241029	0.00868665
23c	HAP1/PHO84	0.0119527	0.0362136	0.0133349	0.0151779
23c	HAP1/VPS70	-0.0954687	0.0186431	0.00595748	0.00906899
23c	MKT1/PHO84	-8.23374e-05	0.0514909	0.0167601	-0.00214551
23c	MKT1/VPS70	-0.0901498	0.0339205	0.0102405	-0.00825447
23c	PHO84/BUL2	0.000567793	0.0175705	-0.00124308	0.00341855
23c	PHO84/IRA2	-0.0050782	0.0096952	-0.0238859	-0.0043074
23c	PHO84/VPS70	-0.00503166	0.0175705	-0.00124308	-0.00176317
30c	BUL2/IRA2	-0.0293943	-0.00664158	-0.013235	-0.0161285
30c	BUL2/MKT1	-0.0761654	0.0306394	0.0115461	-0.00402854
30c	BUL2/VPS70	0.000127567	0.0168692	-0.00152709	-0.00150218
30c	HAP1/BUL2	-0.0877146	0.0234421	0.00207196	0.00897527
30c	HAP1/IRA2	-0.00663152	0.00839518	-0.00890691	-0.00659425
30c	HAP1/MKT1	-0.00224895	0.0456762	0.0121517	0.00550568
30c	HAP1/PHO84	0.00468342	0.025809	0.00671526	0.00593137
30c	HAP1/VPS70	-0.0870728	0.031906	0.00598147	0.00803204
30c	MKT1/PHO84	-0.00610929	0.0330064	0.0129531	-0.00707245
30c	MKT1/VPS70	-0.0816886	0.0391033	0.0144715	-0.00497178
30c	PHO84/BUL2	-0.00773913	0.0107723	-6.51665e-05	-0.00360285
30c	PHO84/IRA2	-0.0196783	-0.0042746	-0.0122359	-0.0191724
30c	PHO84/VPS70	-0.00836937	0.0192362	0.00360226	-0.00454609
37c	BUL2/IRA2	-0.0238461	0.0110705	-0.0449213	-0.0177791
37c	BUL2/MKT1	-0.0909287	0.0671182	0.0370144	0.0348228
37c	BUL2/VPS70	0.0136984	0.0438658	0.0185555	0.0133192
37c	HAP1/BUL2	-0.0969766	0.0341019	0.00784155	0.00939348
37c	HAP1/IRA2	-0.0036288	0.00415669	-0.0166894	-0.0121283
37c	HAP1/MKT1	0.0388725	0.0602044	0.0342863	0.0404736
37c	HAP1/PHO84	0.00948608	0.0135941	0.00970244	0.0106225
37c	HAP1/VPS70	-0.0833266	0.036952	0.0326948	0.01897
37c	MKT1/PHO84	0.0299118	0.0466103	0.0245838	0.0360519
37c	MKT1/VPS70	-0.0679158	0.0699683	0.0475762	0.0443993
37c	PHO84/BUL2	0.00467502	0.0205078	-0.0103958	0.00497177
37c	PHO84/IRA2	-0.0155884	-0.00943736	-0.0345256	-0.0165501
37c	PHO84/VPS70	0.0110646	0.0233579	0.0229923	0.0145483
cu	BUL2/IRA2	-0.0270783	-0.0196144	-0.0108626	-0.0213157
cu	BUL2/MKT1	-0.0744608	0.0184485	0.00428103	0.00110195
cu	BUL2/VPS70	0.00235385	0.0171503	0.00508612	0.00568704
cu	HAP1/BUL2	-0.0645461	0.0167963	0.00341939	0.013996
cu	HAP1/IRA2	-0.00969828	-0.00281806	-0.0116534	-0.00930507
cu	HAP1/MKT1	0.00185219	0.0352448	0.0114292	0.0131126
cu	HAP1/PHO84	0.0083249	0.0227301	0.00592731	0.0113797
cu	HAP1/VPS70	-0.0603799	0.0339465	0.0124654	0.0176977
cu	MKT1/PHO84	-0.00295372	0.0243823	0.00495479	-0.00151428
cu	MKT1/VPS70	-0.0673838	0.0355987	0.0117862	0.00480366
cu	PHO84/BUL2	-0.00480485	0.00593381	0.000673758	-0.000630894
cu	PHO84/IRA2	-0.0232595	-0.0136805	-0.0143718	-0.0239319
cu	PHO84/VPS70	-0.0021853	0.0230841	0.00575988	0.00307081
eth	BUL2/IRA2	-0.035323	-0.0376733	-0.0324761	-0.0155081
eth	BUL2/MKT1	-0.0867945	0.0198539	-0.0116243	-0.0147639
eth	BUL2/VPS70	0.00174214	0	0	0.0116757
eth	HAP1/BUL2	-0.0870966	0.0270098	0.0182478	0.0306535
eth	HAP1/IRA2	-0.0162361	-0.0106635	-0.0215563	-0.00943053
eth	HAP1/MKT1	-0.0284766	0.0468637	0.0158535	-0.00868635
eth	HAP1/PHO84	0.00627387	0.0270098	0.0182478	0.0128909
eth	HAP1/VPS70	-0.0577537	0.0270098	0.0182478	0.0177532
eth	MKT1/PHO84	-0.0223199	0.0198539	-0.0116243	-0.0325265
eth	MKT1/VPS70	-0.0841978	0.0198539	-0.0116243	-0.0276642
eth	PHO84/BUL2	-0.0065871	0	0	0.00681341
eth	PHO84/IRA2	-0.0270846	-0.0376733	-0.0324761	-0.0332707
eth	PHO84/VPS70	-0.00901228	0	0	-0.00608692
gu	BUL2/IRA2	-0.0304722	-0.0640011	-0.0506236	-0.0303282
gu	BUL2/MKT1	-0.0874224	0.00188858	-0.00121276	-0.0758598
gu	BUL2/VPS70	-0.0126058	-0.0557666	-0.0365996	-0.0133177
gu	HAP1/BUL2	-0.092066	-0.0974612	-0.0430039	-0.00607422
gu	HAP1/IRA2	-0.0152453	-0.0499291	0.00124017	-0.00168582
gu	HAP1/MKT1	-0.0618007	0.0159606	0.0422956	-0.0472175
gu	HAP1/PHO84	0.0453854	0.0472594	0.0743514	0.055053
gu	HAP1/VPS70	-0.0745523	-0.0416946	0.0152642	0.0153247
gu	MKT1/PHO84	-0.0334581	0.146609	0.110111	-0.0147327
gu	MKT1/VPS70	-0.101488	0.0576552	0.0510238	-0.054461
gu	PHO84/BUL2	0.0125454	0.0331874	0.0224876	0.0264106
gu	PHO84/IRA2	0.0188512	0.0807195	0.0450632	0.030799
gu	PHO84/VPS70	0.0360769	0.088954	0.0590872	0.0478095
li	BUL2/IRA2	-0.033196	-0.00520854	0.00233382	-0.0178287
li	BUL2/MKT1	-0.0851368	0.0202661	0.0398955	-0.0056969
li	BUL2/VPS70	-0.00206803	0.00542077	0.0111023	-0.00182892
li	HAP1/BUL2	-0.0776476	0.0346425	0.0454789	0.0121195
li	HAP1/IRA2	-0.00560565	0.0185925	0.0256081	-0.00139176
li	HAP1/MKT1	0.000142064	0.0440671	0.0686553	0.0107401
li	HAP1/PHO84	0.0132682	0.0169248	0.0342339	0.0150494
li	HAP1/VPS70	-0.0662714	0.0292218	0.0343766	0.014608
li	MKT1/PHO84	-0.0044282	0.00254831	0.0286505	-0.002767
li	MKT1/VPS70	-0.0801251	0.0148453	0.0287931	-0.00320834
li	PHO84/BUL2	-0.00468119	-0.00687623	0.0109597	-0.00138759
li	PHO84/IRA2	-0.0164898	-0.0229263	-0.00891117	-0.0148988
li	PHO84/VPS70	-0.00971245	-0.012297	-0.000142648	0.00110098
mann	BUL2/IRA2	-0.0263926	-0.0253726	-0.0207853	-0.0290535
mann	BUL2/MKT1	-0.0199065	-0.00416933	-0.0209989	-0.00730473
mann	BUL2/VPS70	0.0087604	0.0126976	0.00119274	0.00631225
mann	HAP1/BUL2	0.0093043	0.0210573	-0.00468045	0.0197588
mann	HAP1/IRA2	-0.0104554	-0.00431532	-0.0254658	-0.0163984
mann	HAP1/MKT1	0.00107041	0.016888	-0.0170142	0.00535044
mann	HAP1/PHO84	0.016149	0.0303136	0.00431768	0.0155667
mann	HAP1/VPS70	0.0324833	0.0337549	0.00171893	0.0189674
mann	MKT1/PHO84	-0.00523227	0.00508693	-0.0120007	-0.0114968
mann	MKT1/VPS70	-0.0103323	0.00852826	-0.0198061	-0.0080961
mann	PHO84/BUL2	0.00310451	0.00925626	0.00899814	0.00291151
mann	PHO84/IRA2	-0.0244733	-0.0161164	-0.0159759	-0.0332456
mann	PHO84/VPS70	0.00452961	0.0219539	0.0101909	0.00212015
raff	BUL2/IRA2	-0.0393971	-0.00739731	-0.0132987	-0.0253593
raff	BUL2/MKT1	-0.0903521	0.0591135	0.00336194	0.00942258
raff	BUL2/VPS70	0.00146586	0.0269692	-0.00246038	0.00246656
raff	HAP1/BUL2	-0.0743123	0.00851699	-0.00304289	0.0119001
raff	HAP1/IRA2	-0.0203683	-0.0159143	-0.00481453	-0.0120045
raff	HAP1/MKT1	0.0141322	0.0505966	0.00640483	0.0227774
raff	HAP1/PHO84	0.012349	0.0140936	0.0130928	0.017013
raff	HAP1/VPS70	-0.0686928	0.0184522	0.0023246	0.0158214
raff	MKT1/PHO84	0.00931768	0.0646902	0.0235445	0.0145355
raff	MKT1/VPS70	-0.05927	0.0690488	0.00872942	0.0133438
raff	PHO84/BUL2	-0.00143237	0.0226106	0.0100499	0.00365823
raff	PHO84/IRA2	-0.0258905	-0.00182066	0.00521213	-0.0202464
raff	PHO84/VPS70	0.00457115	0.0325459	0.0154174	0.00757946
sds	BUL2/IRA2	-0.0313195	-0.0157384	-0.00567661	-0.0202859
sds	BUL2/MKT1	-0.094051	0.0279895	0.0152375	-0.00742963
sds	BUL2/VPS70	0.00367147	0.0216259	0.0107017	0.0065015
sds	HAP1/BUL2	-0.0828154	0.0207834	-0.0102947	0.0142191
sds	HAP1/IRA2	-0.00689583	0.00504498	-0.0159714	-0.0074638
sds	HAP1/MKT1	0.0025911	0.0487728	0.0114484	0.00539247
sds	HAP1/PHO84	0.0173009	0.0513849	0.0166151	0.0231453
sds	HAP1/VPS70	-0.066135	0.0424093	0.0083518	0.0193236
sds	MKT1/PHO84	0.000728502	0.058591	0.0317456	0.00149654
sds	MKT1/VPS70	-0.0817271	0.0496154	0.0303628	-0.00232514
sds	PHO84/BUL2	0.00259928	0.0306015	0.0165081	0.0103232
sds	PHO84/IRA2	-0.0110008	0.0148631	-0.00322733	-0.0113597
sds	PHO84/VPS70	0.00644421	0.0522274	0.0230917	0.0154277
suloc	BUL2/IRA2	-0.0369006	0.00358107	0.00527963	-0.0143946
suloc	BUL2/MKT1	-0.112165	0.00358107	0.00527963	-0.00185399
suloc	BUL2/VPS70	-0.00374215	0.0320273	0.0284934	0.00513908
suloc	HAP1/BUL2	-0.042337	0.0134924	0.0355983	0.0141916
suloc	HAP1/IRA2	-0.0119551	0.00991128	0.0303187	-0.00751397
suloc	HAP1/MKT1	-0.0128064	0.00991128	0.0303187	0.00502663
suloc	HAP1/PHO84	0.00217684	0.0401491	0.0476992	0.0225875
suloc	HAP1/VPS70	-0.0736676	0.0383575	0.0501011	0.0120197
suloc	MKT1/PHO84	-0.019637	0.0302378	0.0120918	0.00654191
suloc	MKT1/VPS70	-0.0822498	0.0284462	0.0197824	-0.00402585
suloc	PHO84/BUL2	-0.014085	0.0338189	0.0173714	0.0157068
suloc	PHO84/IRA2	-0.0244396	0.0302378	0.0120918	-0.00599869
suloc	PHO84/VPS70	-0.00852553	0.0586841	0.0318742	0.013535
